# Fluctuating selection facilitates the discovery of broadly effective but difficult to reach adaptive outcomes in yeast

**DOI:** 10.1101/2023.06.17.545402

**Authors:** Vincent J. Fasanello, Ping Liu, Justin C. Fay, Carlos A. Botero

## Abstract

Evolutionary compromises are thought to be common under fluctuating selection because the mutations that best enable adaptation to one environmental context can often be detrimental in others. Yet, prior experimental work has shown that generalists can sometimes perform as well as specialists in their own environments. Here we use a highly replicated evolutionary experiment (N = 448 asexual lineages of the brewer’s yeast) to show that even though fluctuation between two environmental conditions often induces evolutionary compromises (at least early on), it can also help reveal difficult to reach adaptive outcomes that ultimately improve performance in both environments. Specifically, we begin by showing that yeast adaptation to chemical stress can involve fitness tradeoffs with stress-free environments and that, accordingly, lineages that are repeatedly exposed to occasional stress tend to respond by trading performance for breadth of adaptation. We then show that on rare occasions, fluctuating selection leads to the evolution of no-cost generalists that can even outcompete constant selection specialists in their own environments. We propose that the discovery of these broader and more effective adaptive outcomes under fluctuating selection could be partially facilitated by changes in the adaptive landscape that result from having to deal with fitness tradeoffs across different environmental conditions. Overall, our findings indicate that reconciling the short- and long-term evolutionary consequences of fluctuating selection could significantly improve our understanding of the evolution of specialization and generalism.
