## Supporting Tables for "Fluctuating selection facilitates the discovery of broadly effective but difficult to reach adaptive outcomes in yeast"

### Sheet: TableS1
Table S1. Lineages with fitness costs.
Chemical Identity	Treatment	0% Stress	40% Stress	80% Stress
NaCl	EH0	17/23 (74%)	0/17 (0%)	14/17 (82%)
	EH0_40	13/27 (48%)	1/13 (8%)	6/13 (46%)
		0/4 (0%)	4/27 (15%)	1/4 (25%)
	EH40	1/12 (8%)	12/32 (38%)	1/12 (8%)
	EH0_80	3/25 (12%)	1/3 (33%)	1/3 (33%)
		11/24 (46%)	1/24 (4%)	24/24 (100%)
	EH40_80	9/23 (39%)	23/25 (92%)	0/23 (0%)
		12/27 (44%)	2/27 (7%)	27/27 (100%)
	EH80	12/20 (60%)	1/20 (5%)	20/21 (95%)
CuSO4	EH0	9/10 (90%)	0/9 (0%)	1/9 (11%)
	EH0_40	13/22 (59%)	0/13 (0%)	1/13 (8%)
		0/14 (0%)	14/22 (64%)	1/14 (7%)
	EH40	0/10 (0%)	10/12 (50%)	3/10 (30%)
	EH0_80	7/22 (32%)	2/7 (29%)	2/7 (29%)
		6/20 (30%)	0/20 (0%)	20/20 (100%)
	EH40_80	1/15 (7%)	15/24 (63%)	0/15 (0%)
		6/24 (25%)	1/24 (4%)	24/24 (100%)
	EH80	2/11 (18%)	0/11 (0%)	11/11 (100%)
Number (percentage) of lineages that exhibit Positive change in fitness in evolutionary environment (black) and negative fitness change in alternate environment (red) in 0%, 40%, 80% chemical stress for the NaCl and CuSO4 datasets. To quantify cost, the numerator in the evolutionary environment entry becomes the denominator for the other entry in the row such that the alternate (“non-home”) envir…

### Sheet: TableS2
Table S2. Costs in the copper data.
Predictors	Estimates	CI	Statistic	p
treat [EH0_40]	-0.01623	-0.03156 – -0.00091	-2.10687	0.0381113
treat [EH20_60]	-0.01553	-0.02888 – -0.00217	-2.31113	0.0232759
treat [EH0_80]	-0.03366	-0.04860 – -0.01873	-4.48241	2.317e-05
treat [EH40_80]	-0.03374	-0.04737 – -0.02010	-4.92054	4.24e-06
Observations	88
R2 / R2 adjusted	0.392 / 0.363
Cost of generalization for treatments EH0_40, EH20_60, EH0_80, EH40_80 relative to constant environment treatments EH0 and EH80 in 0%, 80% chemical stress for the CuSO4 dataset; linear model

### Sheet: TableS3
Table S3. Costs in the salt data.
Predictors	Estimates	CI	Statistic	p
treat [EH0_40]	-0.03099	-0.04708 – -0.01491	-3.82284	0.00022834
treat [EH20_60]	-0.01896	-0.03475 – -0.00317	-2.38179	0.0191016
treat [EH0_80]	-0.01954	-0.03660 – -0.00248	-2.2727	0.0251626
treat [EH40_80]	-0.00518	-0.02157 – 0.01121	-0.62703	0.532055
Observations	105
R2 / R2 adjusted	0.204 / 0.172
Cost of generalization for treatments EH0_40, EH20_60, EH0_80, EH40_80 relative to constant environment treatments EH0 and EH80 in 0%, 80% chemical stress for the NaCl dataset; linear model

### Sheet: TableS4
Table S4. Costs of generalization.
Chemical Identity	Treatment	Cost	No Cost|Benefit	Benefit
NaCl	EH0_40	18/27 (67%)	5/27 (19%)	4/27 (15%)
	EH20_60	17/28 (61%)	8/28 (29%)	3/28 (11%)
	EH0_80	13/24 (54%)	7/24 (29%)	4/24 (17%)
	EH40_80	10/26 (38%)	10/26 (38%)	6/26 (23%)
CuSO4	EH0_40	8/19 (42%)	9/19 (47%)	2/19 (11%)
	EH20_60	9/25 (36%)	13/25 (52%)	3/25 (12%)
	EH0_80	13/20 (65%)	6/20 (30%)	1/20 (5%)
	EH40_80	16/24 (67%)	6/24 (25%)	2/24 (8%)
Cost of generalization for individual barcodes from treatments EH0_40, EH20_60, EH0_80, EH40_80 relative to constant environment treatments EH0 and EH80 in 0%, 80% chemical stress. Barcodes with distances >= 2.16% in the joint-fitness space indicated as “benefit”; those <= -2.16% indicated as “cost”; those <2.16% but > -2.16% indicated as “no cost|benefit”.

### Sheet: TableS5
Table S5. Yeast strain barcodes
Yeast strain ID	MOBY barcode uptag sequence (5'-3')
d1A3	CGGCGCTCGATTCTCATTGT
d1A7	GTAAGCCTTTGTACCCCCCG
d1A9	GCTAATAACTCTCACGAAGC
d1A10	GAGTAGATCACAGAATTTCC
d1A11	AATGAGGACTCTCGCCAAGC
d1B1	ATCCATAAGGTCGGGCAAGC
d1B3	TTTACCACCATAGACAGAGC
d1B5	GCGTTACACAGATCATAAGC
d1B7	CCAGGATGATGAATACGAGC
d1B9	TGTCACGACCACAAAGGAGC
d1B10	TGACTAAGCCCACCTGGAGC
d1B11	TACGCGAACCCATTGGTAGC
d1B12	TTACAGCAGCGCAGCTTAGC
d1C1	TCGACGTGCATCCAGGAATG
d1C2	ACATCCTTGGCATGGGAGAT
d1C3	AGACTGCACACATGGTTTCCC
d1C5	ATTGCATCTGAACGCCTGGC
d1C7	TTATGTACCATCAAGCCCAG
d1C9	CCTTCTTAGGATGTGAGATC
d1C10	GAGACGCCTCGATTACTATG
d1C11	GATACTGTCACACCGTTGCG
d1C12	GCCTAGTAGATACGATCAGG
d1D1	GAGATGTGGATCTCACCCAT
d1D3	GATCAGCCTTTACATTCCTG
d1D5	GACTAGCGTCCATCTCGTTG
d1D7	CTGCGCGGAGATAACAATTA
d1D10	AGAGGAACCCACGGCCTTTA
d1D11	AGACACGACACACTGGCTTA
d1D9	ATCAGGGCCGCAAGTCTGTA
d1E1	CCATCTGCAATACGTCGTTA
d1E10	CTACAGTTGAGAACAGGGAC
d1E11	TGAGGAACACGGTGCAATAC
d1E3	CACGAGAACCACGATCTTTA
d1E5	GGCTAAGAACTTCGTACAAT
d1E7	GGATACCATACACATTGGAC
d1E9	GCACGAGTTAGAACACGGAC
d1F1	AGAGCTTCAACATTGCTGAC
d1F10	ACATAGTCTACAGGATCACG
d1F11	CTTCCCGACAGAGCAAGAGA
d1F3	ACACGCGAATAAGTCTTGAC
d1F5	TAGAACCAGTGTTTAACGGG
d1F7	AGGAATCCATCTCAACTGGC
d1F9	TTGCGGCATGTGACACTCTG
d1G1	GCAGGATACCTAATGATTCC
d1G10	GTATGCTCATCATCCCGTAT
d1G11	CACTGTGTAGCAGCCGGTAT
d1G12	CCGCGTATAGAATTGTCTGA
d1G3	GCAGTCCTACCAATCTATGA
d1G5	TTAGCACTCCGACAGCGTAG
d1G7	TGCACGAGTCTCCAGTGTTG
d1G9	ACGCTGCTTACAGTGTGTTG
d1H10	ATGAGCCCGTGACTGCGATT
d1H11	GGCATACCGACAACGATTCA
d1H3	ATAGTGTCACCACAGGTCGC
d1H5	TAGAGAGCTACCACATCATC
d1H7	AGGAGCCTATAACTCATCTC
d1H9	AGGCATCTCACATACTGTTC
d2A10	TGAGACGCTACCACAGGAAG
d2A11	TCCCGTCACATTTCGATAAG
d2A3	ATTCGATACAGAGCACGCGC
d2A7	CAGAAGAGTTAAGCCTTGTC
d2A9	GAAAGCCCATTTGAGCCAAG
d2B1	ATAGTTACCACCGGCCTAAG
d2B10	AACTCAGCGGAATGGATAGC
d2B11	TATCTGGCTACAGGGCTATG
d2B12	CGTGACTCAGGAGCTACTAT
d2B3	ATGGTGGCACGCTCGCAGAT
d2B5	AGATTCACGGCTAGTCACCT
d2B7	CACGACTGTGAACTATCATC
d2B9	GTGGCATACCAACCCAGAGA
d2C1	TCATGGCGTTAATGGCTATG
d2C10	GCATATCTGCAACTTTCGAC
d2C11	TTCAGGTACGGCATGAGCAT
d2C12	TTGAGGACGCTTCACGACCT
d2C3	ATGTGAGGTCCACTCTCTCG
d2C5	GCATCTCAGAATTCGGCACG
d2C7	CGACGACTGCTCACGATTAT
d2C9	GCATCTCAGAATTCGGCACG
d2D1	TCCTGCCGGAGAAGAAAGCA
d2D10	CTATACCGTGCCAGTGAGTG
d2D11	CGGTTAAGAGCCATTGATAG
d2D3	ATTATCGTCGCCAGGGCTTG
d2D5	CGACTGCTTCTACACTAAGT
d2D7	AGTAGCTCTATAACCTGCTC
d2D9	ATAGCGTTCCCAGCGTTCTG
d2E1	GCGCATCACATAAATCGTCA
d2E10	AGACAGGGACCACAGTGATC
d2E11	CCTAATGCTAGACATTGATC
d2E3	CATACATGATGAGCTGAGGC
d2E5	CATCACGGGCAAGGATTGTA
d2E7	ATGCAGACCGTCGCACATAG
d2E9	TATGTCGCAGCCACTTCAGG
d2F1	CTCAGTACAGCGGATCACAG
d2F10	CTAGTGTAATCAGGCTGTCG
d2F11	GCAGCCTAGCTCAGATTATG
d2F3	GCATCCTGCACAATGAAGCA
d2F5	GATGAATGCGAACCCAGCAC
d2F7	TACACCTCTGGAAGCAGTGC
d2F9	CACACTTGGCGAATGGTAGC
d2G1	GACATATCAGCATACACGGC
d2G10	CAGACACCTGAATTTGTAGC
d2G11	ACTGTCGTCGAGATGGTGCT
d2G12	CTATGCGCTAGACGTAGTTG
d2G3	CTGACTTAGTGCATACTGCT
d2G5	CATGAGGCGCTGAGCTTATT
d2G7	CGCAGCAGAGACTATATTAC
d2G9	TCACGCCAGACAGTTGTAGC
d2H10	GACGATAGCCTACCAGTACG
d2H11	CTAAGTGCGTCTAAGGTACG
d2H3	TATCATCTGGGACAGCGTTG
d2H5	GCATAGAGAGTAATGTCCAG
d2H7	TATGAGGACCTACAGCACTT
d2H9	AATCAGTTCGCACGCTTGCT

### Sheet: TableS6
Table S6. Sequencing adapters and barcodes.
Oligo name	Full sequence (5'-3')	Barcode sequence (5'3')
Ion_17	CCATCTCATCCCTGCGTGTCTCCGACTCAGTCTATTCGTCGATGTCCACGAGGTCTCT	TCTATTCGTC
Ion_18	CCATCTCATCCCTGCGTGTCTCCGACTCAGAGGCAATTGCGATGTCCACGAGGTCTCT	AGGCAATTGC
Ion_19	CCATCTCATCCCTGCGTGTCTCCGACTCAGTTAGTCGGACGATGTCCACGAGGTCTCT	TTAGTCGGAC
Ion_20	CCATCTCATCCCTGCGTGTCTCCGACTCAGCAGATCCATCGATGTCCACGAGGTCTCT	CAGATCCATC
Ion_21	CCATCTCATCCCTGCGTGTCTCCGACTCAGTCGCAATTACGATGTCCACGAGGTCTCT	TCGCAATTAC
Ion_22	CCATCTCATCCCTGCGTGTCTCCGACTCAGTTCGAGACGCGATGTCCACGAGGTCTCT	TTCGAGACGC
Ion_23	CCATCTCATCCCTGCGTGTCTCCGACTCAGTGCCACGAACGATGTCCACGAGGTCTCT	TGCCACGAAC
Ion_24	CCATCTCATCCCTGCGTGTCTCCGACTCAGAACCTCATTCGATGTCCACGAGGTCTCT	AACCTCATTC
Ion_25	CCATCTCATCCCTGCGTGTCTCCGACTCAGCCTGAGATACGATGTCCACGAGGTCTCT	CCTGAGATAC
Ion_26	CCATCTCATCCCTGCGTGTCTCCGACTCAGTTACAACCTCGATGTCCACGAGGTCTCT	TTACAACCTC
Ion_27	CCATCTCATCCCTGCGTGTCTCCGACTCAGAACCATCCGCGATGTCCACGAGGTCTCT	AACCATCCGC
Ion_28	CCATCTCATCCCTGCGTGTCTCCGACTCAGATCCGGAATCGATGTCCACGAGGTCTCT	ATCCGGAATC
Ion_29	CCATCTCATCCCTGCGTGTCTCCGACTCAGTCGACCACTCGATGTCCACGAGGTCTCT	TCGACCACTC
Ion_30	CCATCTCATCCCTGCGTGTCTCCGACTCAGCGAGGTTATCGATGTCCACGAGGTCTCT	CGAGGTTATC
Ion_31	CCATCTCATCCCTGCGTGTCTCCGACTCAGTCCAAGCTGCGATGTCCACGAGGTCTCT	TCCAAGCTGC
Ion_32	CCATCTCATCCCTGCGTGTCTCCGACTCAGTCTTACACACGATGTCCACGAGGTCTCT	TCTTACACAC
Ion_33	CCATCTCATCCCTGCGTGTCTCCGACTCAGTTCTCATTGAACGATGTCCACGAGGTCTCT	TTCTCATTGAAC
Ion_34	CCATCTCATCCCTGCGTGTCTCCGACTCAGTCGCATCGTTCGATGTCCACGAGGTCTCT	TCGCATCGTTC
Ion_35	CCATCTCATCCCTGCGTGTCTCCGACTCAGTAAGCCATTGTCGATGTCCACGAGGTCTCT	TAAGCCATTGTC
Ion_36	CCATCTCATCCCTGCGTGTCTCCGACTCAGAAGGAATCGTCGATGTCCACGAGGTCTCT	AAGGAATCGTC
Ion_37	CCATCTCATCCCTGCGTGTCTCCGACTCAGCTTGAGAATGTCGATGTCCACGAGGTCTCT	CTTGAGAATGTC
Ion_38	CCATCTCATCCCTGCGTGTCTCCGACTCAGTGGAGGACGGACGATGTCCACGAGGTCTCT	TGGAGGACGGAC
Ion_39	CCATCTCATCCCTGCGTGTCTCCGACTCAGTAACAATCGGCGATGTCCACGAGGTCTCT	TAACAATCGGC
Ion_40	CCATCTCATCCCTGCGTGTCTCCGACTCAGCTGACATAATCGATGTCCACGAGGTCTCT	CTGACATAATC
Ion_R1	CCTCTCTATGGGCAGTCGGTGATAGCGCTTAGGATGTCGACCTGCAGCGTACG	TCGCGAATC
Ion_R2	CCTCTCTATGGGCAGTCGGTGATGACTGATACGATGTCGACCTGCAGCGTACG	CTGACTATG
Ion_R3	CCTCTCTATGGGCAGTCGGTGATATTCAATTCGATGTCGACCTGCAGCGTACG	TAAGTTAAG
Ion_R4	CCTCTCTATGGGCAGTCGGTGATCTGAAACCGGATGTCGACCTGCAGCGTACG	GACTTTGGC
Ion_R5	CCTCTCTATGGGCAGTCGGTGATGTTGGGCCGGATGTCGACCTGCAGCGTACG	CAACCCGGC
Ion_R6	CCTCTCTATGGGCAGTCGGTGATTGGTATGCCGATGTCGACCTGCAGCGTACG	ACCATACGG
Ion_R7	CCTCTCTATGGGCAGTCGGTGATCAAGCGAGCGATGTCGACCTGCAGCGTACG	GTTCGCTCG
Ion_R8	CCTCTCTATGGGCAGTCGGTGATTCCCGACCGGATGTCGACCTGCAGCGTACG	AGGGCTGGC
Ion_R9	CCTCTCTATGGGCAGTCGGTGATGAGGATGATGATGTCGACCTGCAGCGTACG	CTCCTACTA
Ion_R10	CCTCTCTATGGGCAGTCGGTGATAAATCGAATGATGTCGACCTGCAGCGTACG	TTTAGCTTA
Ion_R11	CCTCTCTATGGGCAGTCGGTGATAGCTGCCGAGATGTCGACCTGCAGCGTACG	TCGACGGCT
Ion_R12	CCTCTCTATGGGCAGTCGGTGATAGAGGCTGCGATGTCGACCTGCAGCGTACG	TCTCCGACG
Ion_R13	CCTCTCTATGGGCAGTCGGTGATAACGTGAGGGATGTCGACCTGCAGCGTACG	TTGCACTCC
Ion_R14	CCTCTCTATGGGCAGTCGGTGATATTAGCGGCGATGTCGACCTGCAGCGTACG	TAATCGCCG
Ion_R15	CCTCTCTATGGGCAGTCGGTGATGCTGTATAGGATGTCGACCTGCAGCGTACG	CGACATATC
Ion_R16	CCTCTCTATGGGCAGTCGGTGATCCGGTTAACGATGTCGACCTGCAGCGTACG	GGCCAATTG
Ion_R17	CCTCTCTATGGGCAGTCGGTGATTGCCTGACTGATGTCGACCTGCAGCGTACG	ACGGACTGA
Ion_R18	CCTCTCTATGGGCAGTCGGTGATAGACCTGAAGATGTCGACCTGCAGCGTACG	TCTGGACTT
Ion_R19	CCTCTCTATGGGCAGTCGGTGATCTCACCTGTGATGTCGACCTGCAGCGTACG	GAGTGGACA
Ion_R20	CCTCTCTATGGGCAGTCGGTGATTAGTAACGCGATGTCGACCTGCAGCGTACG	ATCATTGCG
Ion_R21	CCTCTCTATGGGCAGTCGGTGATCACCATGTAGATGTCGACCTGCAGCGTACG	GTGGTACAT
Ion_R22	CCTCTCTATGGGCAGTCGGTGATAGTATGCCAGATGTCGACCTGCAGCGTACG	TCATACGGT
